# CardioShift: Resolving cell-to-cell functional heterogeneity in hiPSC-derived cardiomyocytes from high-throughput single-cell imaging

**DOI:** 10.64898/2026.10.31.763029

**Authors:** Talitha C.F. Spanjersberg, C. Nina van der Wilt, Jung-Chin Chang, Bernd Helms, Renee G.C. Maas, Joost P.G. Sluijter, Vincent Fontaine, Eric Villard, Teun P. de Boer, Rogier J.A. Veltrop, Frank G. van Steenbeek, Magdalena Harakalova

## Abstract

High-content screening of human induced pluripotent stem cell-derived cardiomyocytes (hiPSC-CMs) is widely used for disease modeling, yet standard pipelines rely on whole-well averages that obscure cell-to-cell heterogeneity. Moving from well-averages to single-cell analysis reveals hidden variations, but may introduce a pseudoreplication bias if cells are analysed as independent data points. We present CardioShift, an open-source bioimage informatics framework designed to map single-cell distributions by properly accounting for this nested variance structure. Applying this framework to 32,818 Ca^2+^ transients and 10,719 contractility-lipid profiles, we show that cell-to-cell variability represents the largest source of variance for most functional parameters, demonstrating how traditional well averages mask condition-dependent phenotypes. Furthermore, unsupervised clustering identifies condition-dependent shifts in functional subpopulations, including a distinct cellular state that accumulates lipids but maintains baseline contraction kinetics that was not detected using well- and single-cell averaging approaches. CardioShift provides a robust analytical approach to resolve hidden single-cell distributions.
