## Supplementary Table 1 for "CardioShift: Resolving cell-to-cell functional heterogeneity in hiPSC-derived cardiomyocytes from high-throughput single-cell imaging"

### Sheet: Blad1
Supplementary Table 1. Well-level quality control.
For every imaged well, the number of segmented cells, the number and percentage of electrically responsive and irregular cells, the percentage of cells flagged as responders by CyteSeer (calcium session only), the QC status and the reason for exclusion. Wells were excluded if they contained fewer than 10 electrically responsive cells or, in the calcium session, if fewer than 71.0% of cells were C…
Session	Well	Cell line	Condition	Segmented cells	Electrically responsive	Irregular	% responsive	% irregular	% CyteSeer responders	QC status	Reason for exclusion
Calcium	1.6_E02	MYH7 R403L	Combination	755	755	0	100	0	99.7	passed
Calcium	1.6_E03	MYH7 R403L	Combination	748	746	2	99.7	0.3	100	passed
Calcium	1.6_E04	MYH7 R403L	Combination	835	834	1	99.9	0.1	100	passed
Calcium	1.6_E05	MYH7 R403L	Combination	825	821	4	99.5	0.5	100	passed
Calcium	1.6_E06	MYH7 R403L	Combination	942	942	0	100	0	100	passed
Calcium	1.6_E07	MYH7 R403L	Combination	722	721	1	99.9	0.1	100	passed
Calcium	1.6_B02	MYH7 R403L	Control	541	0	541	0	100	99.4	failed well QC	n_good_paced = 0 (< 10)
Calcium	1.6_B03	MYH7 R403L	Control	522	521	1	99.8	0.2	98.7	passed
Calcium	1.6_B04	MYH7 R403L	Control	623	623	0	100	0	98.9	passed
Calcium	1.6_B05	MYH7 R403L	Control	698	698	0	100	0	96.8	passed
Calcium	1.6_B06	MYH7 R403L	Control	689	685	4	99.4	0.6	99.1	passed
Calcium	1.6_B07	MYH7 R403L	Control	674	667	7	99	1	98.7	passed
Calcium	1.6_D02	MYH7 R403L	Oleate	676	676	0	100	0	99.9	passed
Calcium	1.6_D03	MYH7 R403L	Oleate	651	651	0	100	0	99.7	passed
Calcium	1.6_D04	MYH7 R403L	Oleate	639	638	1	99.8	0.2	99.7	passed
Calcium	1.6_D05	MYH7 R403L	Oleate	743	743	0	100	0	100	passed
Calcium	1.6_D06	MYH7 R403L	Oleate	743	742	1	99.9	0.1	100	passed
Calcium	1.6_D07	MYH7 R403L	Oleate	717	717	0	100	0	99.2	passed
Calcium	1.6_C02	MYH7 R403L	Palmitate	602	602	0	100	0	83.1	passed
Calcium	1.6_C03	MYH7 R403L	Palmitate	581	580	1	99.8	0.2	94.5	passed
Calcium	1.6_C04	MYH7 R403L	Palmitate	719	714	5	99.3	0.7	99.9	passed
Calcium	1.6_C05	MYH7 R403L	Palmitate	657	657	0	100	0	99.4	manually excluded	manually excluded
Calcium	1.6_C06	MYH7 R403L	Palmitate	582	539	43	92.6	7.4	99.1	passed
Calcium	1.6_C07	MYH7 R403L	Palmitate	530	0	530	0	100	68.1	failed well QC	n_good_paced = 0 (< 10); responders = 68.1% (< 71.0%)
Calcium	1.6.24_E02	MYH7 ISO	Combination	583	583	0	100	0	99.1	passed
Calcium	1.6.24_E03	MYH7 ISO	Combination	667	667	0	100	0	98.2	passed
Calcium	1.6.24_E04	MYH7 ISO	Combination	148	136	12	91.9	8.1	40.5	failed well QC	responders = 40.5% (< 71.0% Otsu)
Calcium	1.6.24_E05	MYH7 ISO	Combination	769	769	0	100	0	99.9	passed
Calcium	1.6.24_E06	MYH7 ISO	Combination	571	272	299	47.6	52.4	59.4	failed well QC	responders = 59.4% (< 71.0% Otsu)
Calcium	1.6.24_E07	MYH7 ISO	Combination	640	640	0	100	0	100	passed
Calcium	1.6.24_E08	MYH7 ISO	Combination	558	558	0	100	0	100	passed
Calcium	1.6.24_E09	MYH7 ISO	Combination	476	476	0	100	0	100	passed
Calcium	1.6.24_E10	MYH7 ISO	Combination	549	549	0	100	0	100	passed
Calcium	1.6.24_E11	MYH7 ISO	Combination	516	516	0	100	0	99.8	passed
Calcium	1.6.24_B02	MYH7 ISO	Control	569	3	566	0.5	99.5	71.2	failed well QC	n_good_paced = 3 (< 10)
Calcium	1.6.24_B03	MYH7 ISO	Control	508	0	508	0	100	99.8	failed well QC	n_good_paced = 0 (< 10)
Calcium	1.6.24_B04	MYH7 ISO	Control	546	546	0	100	0	83.9	passed
Calcium	1.6.24_B05	MYH7 ISO	Control	584	584	0	100	0	99.7	passed
Calcium	1.6.24_B06	MYH7 ISO	Control	579	579	0	100	0	98.1	passed
Calcium	1.6.24_B07	MYH7 ISO	Control	656	2	654	0.3	99.7	99.7	failed well QC	n_good_paced = 2 (< 10)
Calcium	1.6.24_B08	MYH7 ISO	Control	440	438	2	99.5	0.5	99.8	passed
Calcium	1.6.24_B09	MYH7 ISO	Control	561	558	3	99.5	0.5	100	passed
Calcium	1.6.24_B10	MYH7 ISO	Control	570	570	0	100	0	100	passed
Calcium	1.6.24_B11	MYH7 ISO	Control	454	454	0	100	0	96.5	passed
Calcium	1.6.24_D02	MYH7 ISO	Oleate	587	587	0	100	0	96.3	passed
Calcium	1.6.24_D03	MYH7 ISO	Oleate	611	611	0	100	0	98.7	passed
Calcium	1.6.24_D04	MYH7 ISO	Oleate	596	596	0	100	0	100	passed
Calcium	1.6.24_D05	MYH7 ISO	Oleate	628	628	0	100	0	98.4	passed
Calcium	1.6.24_D06	MYH7 ISO	Oleate	551	551	0	100	0	99.5	passed
Calcium	1.6.24_D07	MYH7 ISO	Oleate	609	608	1	99.8	0.2	99.7	passed
Calcium	1.6.24_D08	MYH7 ISO	Oleate	550	548	2	99.6	0.4	99.8	passed
Calcium	1.6.24_D09	MYH7 ISO	Oleate	566	564	2	99.6	0.4	99.5	passed
Calcium	1.6.24_D10	MYH7 ISO	Oleate	590	590	0	100	0	100	passed
Calcium	1.6.24_D11	MYH7 ISO	Oleate	491	491	0	100	0	99.2	passed
Calcium	1.6.24_C02	MYH7 ISO	Palmitate	518	517	1	99.8	0.2	99.8	passed
Calcium	1.6.24_C03	MYH7 ISO	Palmitate	535	535	0	100	0	98.1	passed
Calcium	1.6.24_C04	MYH7 ISO	Palmitate	567	567	0	100	0	100	passed
Calcium	1.6.24_C05	MYH7 ISO	Palmitate	543	518	25	95.4	4.6	96.7	passed
Calcium	1.6.24_C06	MYH7 ISO	Palmitate	503	480	23	95.4	4.6	90.1	passed
Calcium	1.6.24_C07	MYH7 ISO	Palmitate	526	524	2	99.6	0.4	99.4	passed
Calcium	1.6.24_C08	MYH7 ISO	Palmitate	379	379	0	100	0	87.1	passed
Calcium	1.6.24_C09	MYH7 ISO	Palmitate	422	422	0	100	0	77.5	passed
Calcium	1.6.24_C10	MYH7 ISO	Palmitate	385	385	0	100	0	35.8	failed well QC	responders = 35.8% (< 71.0% Otsu)
Calcium	1.6.24_C11	MYH7 ISO	Palmitate	353	353	0	100	0	20.7	failed well QC	responders = 20.7% (< 71.0% Otsu)
Contraction	1.6_E02	MYH7 R403L	Combination	857	762	95	88.9	11.1		passed
Contraction	1.6_E03	MYH7 R403L	Combination	563	75	488	13.3	86.7		passed
Contraction	1.6_E04	MYH7 R403L	Combination	803	496	307	61.8	38.2		passed
Contraction	1.6_E05	MYH7 R403L	Combination	616	0	616	0	100		failed well QC	n_good_paced = 0 (< 10)
Contraction	1.6_E06	MYH7 R403L	Combination	824	0	824	0	100		failed well QC	n_good_paced = 0 (< 10)
Contraction	1.6_E07	MYH7 R403L	Combination	789	434	355	55	45		passed
Contraction	1.6_B02	MYH7 R403L	Control	288	0	288	0	100		failed well QC	n_good_paced = 0 (< 10)
Contraction	1.6_B03	MYH7 R403L	Control	579	368	211	63.6	36.4		manually excluded	manually excluded
Contraction	1.6_B04	MYH7 R403L	Control	474	0	474	0	100		failed well QC	n_good_paced = 0 (< 10)
Contraction	1.6_B05	MYH7 R403L	Control	567	0	567	0	100		failed well QC	n_good_paced = 0 (< 10)
Contraction	1.6_B06	MYH7 R403L	Control	727	673	54	92.6	7.4		passed
Contraction	1.6_B07	MYH7 R403L	Control	691	439	252	63.5	36.5		passed
Contraction	1.6_D02	MYH7 R403L	Oleate	443	0	443	0	100		failed well QC	n_good_paced = 0 (< 10)
Contraction	1.6_D03	MYH7 R403L	Oleate	619	448	171	72.4	27.6		passed
Contraction	1.6_D04	MYH7 R403L	Oleate	638	278	360	43.6	56.4		passed
Contraction	1.6_D05	MYH7 R403L	Oleate	708	279	429	39.4	60.6		passed
Contraction	1.6_D06	MYH7 R403L	Oleate	490	9	481	1.8	98.2		failed well QC	n_good_paced = 9 (< 10)
Contraction	1.6_D07	MYH7 R403L	Oleate	467	0	467	0	100		failed well QC	n_good_paced = 0 (< 10)
Contraction	1.6_C02	MYH7 R403L	Palmitate	593	590	3	99.5	0.5		passed
Contraction	1.6_C03	MYH7 R403L	Palmitate	588	576	12	98	2		passed
Contraction	1.6_C04	MYH7 R403L	Palmitate	718	40	678	5.6	94.4		passed
Contraction	1.6_C05	MYH7 R403L	Palmitate	659	283	376	42.9	57.1		passed
Contraction	1.6_C06	MYH7 R403L	Palmitate	567	329	238	58	42		passed
Contraction	1.6_C07	MYH7 R403L	Palmitate	583	563	20	96.6	3.4		passed
Contraction	1.6.24_E02	MYH7 ISO	Combination	591	249	342	42.1	57.9		passed
Contraction	1.6.24_E03	MYH7 ISO	Combination	694	334	360	48.1	51.9		passed
Contraction	1.6.24_E04	MYH7 ISO	Combination	243	31	212	12.8	87.2		passed
Contraction	1.6.24_E05	MYH7 ISO	Combination	795	6	789	0.8	99.2		failed well QC	n_good_paced = 6 (< 10)
Contraction	1.6.24_E06	MYH7 ISO	Combination	585	460	125	78.6	21.4		passed
Contraction	1.6.24_E07	MYH7 ISO	Combination	633	550	83	86.9	13.1		passed
Contraction	1.6.24_B02	MYH7 ISO	Control	252	0	252	0	100		failed well QC	n_good_paced = 0 (< 10)
Contraction	1.6.24_B03	MYH7 ISO	Control	616	606	10	98.4	1.6		passed
Contraction	1.6.24_B04	MYH7 ISO	Control	660	307	353	46.5	53.5		manually excluded	manually excluded
Contraction	1.6.24_B05	MYH7 ISO	Control	643	487	156	75.7	24.3		passed
Contraction	1.6.24_B06	MYH7 ISO	Control	583	436	147	74.8	25.2		passed
Contraction	1.6.24_B07	MYH7 ISO	Control	611	1	610	0.2	99.8		failed well QC	n_good_paced = 1 (< 10)
Contraction	1.6.24_D02	MYH7 ISO	Oleate	380	0	380	0	100		failed well QC	n_good_paced = 0 (< 10)
Contraction	1.6.24_D03	MYH7 ISO	Oleate	541	3	538	0.6	99.4		failed well QC	n_good_paced = 3 (< 10)
Contraction	1.6.24_D04	MYH7 ISO	Oleate	513	0	513	0	100		failed well QC	n_good_paced = 0 (< 10)
Contraction	1.6.24_D05	MYH7 ISO	Oleate	479	27	452	5.6	94.4		passed
Contraction	1.6.24_D06	MYH7 ISO	Oleate	483	92	391	19	81		passed
Contraction	1.6.24_D07	MYH7 ISO	Oleate	554	0	554	0	100		failed well QC	n_good_paced = 0 (< 10)
Contraction	1.6.24_C02	MYH7 ISO	Palmitate	523	0	523	0	100		failed well QC	n_good_paced = 0 (< 10)
Contraction	1.6.24_C03	MYH7 ISO	Palmitate	521	0	521	0	100		failed well QC	n_good_paced = 0 (< 10)
Contraction	1.6.24_C04	MYH7 ISO	Palmitate	628	369	259	58.8	41.2		passed
Contraction	1.6.24_C05	MYH7 ISO	Palmitate	496	420	76	84.7	15.3		passed
Contraction	1.6.24_C06	MYH7 ISO	Palmitate	490	393	97	80.2	19.8		passed
Contraction	1.6.24_C07	MYH7 ISO	Palmitate	547	0	547	0	100		failed well QC	n_good_paced = 0 (< 10)
