## Supplementary Table 2 for "CardioShift: Resolving cell-to-cell functional heterogeneity in hiPSC-derived cardiomyocytes from high-throughput single-cell imaging"

### Sheet: Blad1
Supplementary Table 2. Cluster-number diagnostics.
Within-cluster sum of squares and mean silhouette width for k-means solutions with k = 2 to 6, per imaging session, on z-scored clustering variables. Silhouette widths were computed on a random subsample of 5,000 cells. k = 3 was used for both sessions.
Session	k	Within-cluster sum of squares	Mean silhouette width	Cells clustered	Cells in silhouette subsample
Calcium	2	189755	0.262	31293	5000
Calcium	3	164607	0.191	31293	5000
Calcium	4	144018	0.198	31293	5000
Calcium	5	131263	0.198	31293	5000
Calcium	6	119957	0.181	31293	5000
Contraction	2	43891	0.336	10711	5000
Contraction	3	38124	0.351	10711	5000
Contraction	4	33516	0.337	10711	5000
Contraction	5	29272	0.333	10711	5000
Contraction	6	25211	0.241	10711	5000
