## Supplementary Table 3 for "CardioShift: Resolving cell-to-cell functional heterogeneity in hiPSC-derived cardiomyocytes from high-throughput single-cell imaging"

### Sheet: Blad1
Supplementary Table 3. Linear mixed-model ANOVA.
Type III F tests (Satterthwaite denominator degrees of freedom) for the model parameter ~ condition x cell line + (1 | well), fitted on log10-transformed values of each parameter. Durations longer than the 1,000 ms pacing interval were treated as missing.
Session	Parameter	Term	Sum of squares	Mean square	Numerator df	Denominator df	F	P	Scale	Cells	Wells
Calcium (S1)	Calcium amplitude	Condition	0.6447	0.2149	3	46	10.34	2.55e-05	log10	32818	54
Calcium (S1)	Calcium amplitude	Cell line	0.04036	0.04036	1	46	1.94	0.17	log10	32818	54
Calcium (S1)	Calcium amplitude	Condition x cell line	0.02713	0.009043	3	46	0.44	0.729	log10	32818	54
Calcium (S1)	Calcium CTD50	Condition	0.1147	0.03822	3	46	22.66	3.71e-09	log10	32814	54
Calcium (S1)	Calcium CTD50	Cell line	0.01468	0.01468	1	46	8.7	0.00498	log10	32814	54
Calcium (S1)	Calcium CTD50	Condition x cell line	0.01172	0.003906	3	46	2.32	0.0881	log10	32814	54
Calcium (S1)	Calcium CTD90	Condition	0.06493	0.02164	3	46	16.84	1.61e-07	log10	31293	54
Calcium (S1)	Calcium CTD90	Cell line	0.01711	0.01711	1	46	13.31	0.000671	log10	31293	54
Calcium (S1)	Calcium CTD90	Condition x cell line	0.008948	0.002983	3	46	2.32	0.0876	log10	31293	54
Calcium (S1)	Calcium rise time	Condition	0.6909	0.2303	3	45.9	22.08	5.39e-09	log10	31438	54
Calcium (S1)	Calcium rise time	Cell line	0.1646	0.1646	1	45.9	15.78	0.000249	log10	31438	54
Calcium (S1)	Calcium rise time	Condition x cell line	0.3132	0.1044	3	45.9	10.01	3.44e-05	log10	31438	54
Calcium (S1)	Calcium decay time	Condition	0.1394	0.04647	3	46	19.43	2.78e-08	log10	31450	54
Calcium (S1)	Calcium decay time	Cell line	0.03351	0.03351	1	46	14.01	0.000504	log10	31450	54
Calcium (S1)	Calcium decay time	Condition x cell line	0.02071	0.006902	3	46	2.89	0.0457	log10	31450	54
Calcium (S1)	Cell area	Condition	1.176	0.392	3	45.3	2.34	0.0861	log10	32818	54
Calcium (S1)	Cell area	Cell line	9.633	9.633	1	45.4	57.47	1.35e-09	log10	32818	54
Calcium (S1)	Cell area	Condition x cell line	0.5596	0.1865	3	45.3	1.11	0.354	log10	32818	54
Calcium (S1)	Nucleus area (S1)	Condition	1.925	0.6418	3	45.1	11.86	7.43e-06	log10	32818	54
Calcium (S1)	Nucleus area (S1)	Cell line	0.5234	0.5234	1	45.2	9.67	0.00323	log10	32818	54
Calcium (S1)	Nucleus area (S1)	Condition x cell line	0.06434	0.02145	3	45.1	0.4	0.756	log10	32818	54
Calcium (S1)	N/C ratio	Condition	0.7597	0.2532	3	45.4	1.84	0.153	log10	32818	54
Calcium (S1)	N/C ratio	Cell line	8.33	8.33	1	45.4	60.56	6.73e-10	log10	32818	54
Calcium (S1)	N/C ratio	Condition x cell line	0.1581	0.0527	3	45.4	0.38	0.766	log10	32818	54
Contraction (S2)	Contraction amplitude	Condition	1.133	0.3777	3	19.9	2.62	0.0792	log10	10719	28
Contraction (S2)	Contraction amplitude	Cell line	0.9634	0.9634	1	20	6.68	0.0177	log10	10719	28
Contraction (S2)	Contraction amplitude	Condition x cell line	0.2902	0.09675	3	19.9	0.67	0.58	log10	10719	28
Contraction (S2)	Contraction rise time	Condition	0.4498	0.1499	3	20.7	4.91	0.00981	log10	10712	28
Contraction (S2)	Contraction rise time	Cell line	0.02759	0.02759	1	20.9	0.9	0.353	log10	10712	28
Contraction (S2)	Contraction rise time	Condition x cell line	0.05243	0.01748	3	20.7	0.57	0.639	log10	10712	28
Contraction (S2)	Contraction decay time	Condition	0.3315	0.1105	3	19.7	3.05	0.0528	log10	10711	28
Contraction (S2)	Contraction decay time	Cell line	0.0562	0.0562	1	19.8	1.55	0.228	log10	10711	28
Contraction (S2)	Contraction decay time	Condition x cell line	0.03339	0.01113	3	19.7	0.31	0.82	log10	10711	28
Contraction (S2)	Nucleus area (S2)	Condition	0.6565	0.2188	3	17.1	4.08	0.0234	log10	10719	28
Contraction (S2)	Nucleus area (S2)	Cell line	0.1107	0.1107	1	17.9	2.07	0.168	log10	10719	28
Contraction (S2)	Nucleus area (S2)	Condition x cell line	0.4792	0.1597	3	17.1	2.98	0.0603	log10	10719	28
Contraction (S2)	Bodipy intensity	Condition	1.378	0.4592	3	20.3	50.3	1.41e-09	log10	10719	28
Contraction (S2)	Bodipy intensity	Cell line	0.058	0.058	1	20.4	6.35	0.0201	log10	10719	28
Contraction (S2)	Bodipy intensity	Condition x cell line	0.08638	0.02879	3	20.3	3.15	0.0471	log10	10719	28
