## Supplementary Table 4 for "CardioShift: Resolving cell-to-cell functional heterogeneity in hiPSC-derived cardiomyocytes from high-throughput single-cell imaging"

### Sheet: Blad1
Supplementary Table 4. Post hoc pairwise comparisons.
Pairwise comparisons between conditions within each cell line from the models in Supplementary Table 3 (estimated marginal means, Tukey adjustment, Kenward-Roger degrees of freedom). Estimates are differences on the log10 scale; the ratio gives the first condition relative to the second.
Session	Parameter	Cell line	Contrast	Estimate (log10)	Ratio (first / second)	SE	df	t	Adjusted P
Calcium (S1)	Calcium amplitude	MYH7 ISO	Control - Palmitate	0.0873	1.22	0.0573	46	1.52	0.432
Calcium (S1)	Calcium amplitude	MYH7 ISO	Control - Oleate	-0.0165	0.963	0.0545	46	-0.3	0.99
Calcium (S1)	Calcium amplitude	MYH7 ISO	Control - Combination	-0.168	0.679	0.0572	46	-2.93	0.0258
Calcium (S1)	Calcium amplitude	MYH7 ISO	Palmitate - Oleate	-0.104	0.787	0.0525	46	-1.98	0.211
Calcium (S1)	Calcium amplitude	MYH7 ISO	Palmitate - Combination	-0.255	0.556	0.0553	46	-4.61	0.000181
Calcium (S1)	Calcium amplitude	MYH7 ISO	Oleate - Combination	-0.151	0.706	0.0525	46	-2.89	0.0291
Calcium (S1)	Calcium amplitude	MYH7 R403L	Control - Palmitate	0.0873	1.22	0.0742	46	1.18	0.644
Calcium (S1)	Calcium amplitude	MYH7 R403L	Control - Oleate	-0.0829	0.826	0.067	46	-1.24	0.606
Calcium (S1)	Calcium amplitude	MYH7 R403L	Control - Combination	-0.145	0.715	0.067	46	-2.17	0.146
Calcium (S1)	Calcium amplitude	MYH7 R403L	Palmitate - Oleate	-0.17	0.676	0.0714	46	-2.38	0.0944
Calcium (S1)	Calcium amplitude	MYH7 R403L	Palmitate - Combination	-0.233	0.585	0.0714	46	-3.26	0.0109
Calcium (S1)	Calcium amplitude	MYH7 R403L	Oleate - Combination	-0.0625	0.866	0.0638	45.9	-0.98	0.762
Calcium (S1)	Calcium CTD50	MYH7 ISO	Control - Palmitate	0.000867	1	0.0243	46	0.04	1
Calcium (S1)	Calcium CTD50	MYH7 ISO	Control - Oleate	0.045	1.11	0.0231	46	1.95	0.223
Calcium (S1)	Calcium CTD50	MYH7 ISO	Control - Combination	0.111	1.29	0.0243	46	4.56	0.000213
Calcium (S1)	Calcium CTD50	MYH7 ISO	Palmitate - Oleate	0.0441	1.11	0.0222	46	1.98	0.209
Calcium (S1)	Calcium CTD50	MYH7 ISO	Palmitate - Combination	0.11	1.29	0.0234	46	4.69	0.000142
Calcium (S1)	Calcium CTD50	MYH7 ISO	Oleate - Combination	0.0657	1.16	0.0222	46	2.96	0.0244
Calcium (S1)	Calcium CTD50	MYH7 R403L	Control - Palmitate	0.0961	1.25	0.0314	46	3.06	0.0188
Calcium (S1)	Calcium CTD50	MYH7 R403L	Control - Oleate	0.116	1.31	0.0284	46	4.09	0.000967
Calcium (S1)	Calcium CTD50	MYH7 R403L	Control - Combination	0.188	1.54	0.0284	46	6.62	1.98e-07
Calcium (S1)	Calcium CTD50	MYH7 R403L	Palmitate - Oleate	0.0198	1.05	0.0302	46	0.66	0.913
Calcium (S1)	Calcium CTD50	MYH7 R403L	Palmitate - Combination	0.0918	1.24	0.0302	46	3.04	0.0198
Calcium (S1)	Calcium CTD50	MYH7 R403L	Oleate - Combination	0.072	1.18	0.027	46	2.66	0.0504
Calcium (S1)	Calcium CTD90	MYH7 ISO	Control - Palmitate	-0.031	0.931	0.0172	46.1	-1.81	0.284
Calcium (S1)	Calcium CTD90	MYH7 ISO	Control - Oleate	0.0147	1.03	0.0164	46	0.9	0.806
Calcium (S1)	Calcium CTD90	MYH7 ISO	Control - Combination	0.0519	1.13	0.0172	46	3.02	0.0208
Calcium (S1)	Calcium CTD90	MYH7 ISO	Palmitate - Oleate	0.0457	1.11	0.0158	46.1	2.9	0.028
Calcium (S1)	Calcium CTD90	MYH7 ISO	Palmitate - Combination	0.0829	1.21	0.0166	46	4.99	5.2e-05
Calcium (S1)	Calcium CTD90	MYH7 ISO	Oleate - Combination	0.0372	1.09	0.0157	46	2.36	0.0992
Calcium (S1)	Calcium CTD90	MYH7 R403L	Control - Palmitate	0.0341	1.08	0.0223	46	1.53	0.426
Calcium (S1)	Calcium CTD90	MYH7 R403L	Control - Oleate	0.0636	1.16	0.0201	46	3.17	0.0141
Calcium (S1)	Calcium CTD90	MYH7 R403L	Control - Combination	0.111	1.29	0.0201	46	5.5	9.43e-06
Calcium (S1)	Calcium CTD90	MYH7 R403L	Palmitate - Oleate	0.0295	1.07	0.0214	46	1.38	0.521
Calcium (S1)	Calcium CTD90	MYH7 R403L	Palmitate - Combination	0.0764	1.19	0.0214	46	3.57	0.00462
Calcium (S1)	Calcium CTD90	MYH7 R403L	Oleate - Combination	0.0469	1.11	0.0192	45.9	2.45	0.0821
Calcium (S1)	Calcium rise time	MYH7 ISO	Control - Palmitate	-0.0187	0.958	0.0251	46.2	-0.74	0.879
Calcium (S1)	Calcium rise time	MYH7 ISO	Control - Oleate	-0.0642	0.863	0.0239	46	-2.68	0.0478
Calcium (S1)	Calcium rise time	MYH7 ISO	Control - Combination	-0.0105	0.976	0.0251	46	-0.42	0.975
Calcium (S1)	Calcium rise time	MYH7 ISO	Palmitate - Oleate	-0.0455	0.901	0.023	46.2	-1.98	0.212
Calcium (S1)	Calcium rise time	MYH7 ISO	Palmitate - Combination	0.00821	1.02	0.0243	46.1	0.34	0.986
Calcium (S1)	Calcium rise time	MYH7 ISO	Oleate - Combination	0.0537	1.13	0.023	46	2.33	0.105
Calcium (S1)	Calcium rise time	MYH7 R403L	Control - Palmitate	-0.171	0.674	0.0325	46	-5.26	2.11e-05
Calcium (S1)	Calcium rise time	MYH7 R403L	Control - Oleate	-0.24	0.575	0.0293	45.9	-8.19	9.45e-10
Calcium (S1)	Calcium rise time	MYH7 R403L	Control - Combination	-0.2	0.631	0.0293	45.9	-6.82	1.01e-07
Calcium (S1)	Calcium rise time	MYH7 R403L	Palmitate - Oleate	-0.0692	0.853	0.0313	45.9	-2.21	0.136
Calcium (S1)	Calcium rise time	MYH7 R403L	Palmitate - Combination	-0.029	0.935	0.0313	45.9	-0.93	0.791
Calcium (S1)	Calcium rise time	MYH7 R403L	Oleate - Combination	0.0402	1.1	0.028	45.8	1.44	0.484
Calcium (S1)	Calcium decay time	MYH7 ISO	Control - Palmitate	-0.0305	0.932	0.0346	46	-0.88	0.814
Calcium (S1)	Calcium decay time	MYH7 ISO	Control - Oleate	0.0708	1.18	0.033	46	2.15	0.153
Calcium (S1)	Calcium decay time	MYH7 ISO	Control - Combination	0.116	1.31	0.0346	46	3.36	0.00823
Calcium (S1)	Calcium decay time	MYH7 ISO	Palmitate - Oleate	0.101	1.26	0.0317	46	3.19	0.0131
Calcium (S1)	Calcium decay time	MYH7 ISO	Palmitate - Combination	0.147	1.4	0.0334	46	4.39	0.00037
Calcium (S1)	Calcium decay time	MYH7 ISO	Oleate - Combination	0.0455	1.11	0.0317	46	1.44	0.484
Calcium (S1)	Calcium decay time	MYH7 R403L	Control - Palmitate	0.112	1.29	0.0449	46	2.49	0.0754
Calcium (S1)	Calcium decay time	MYH7 R403L	Control - Oleate	0.187	1.54	0.0405	46	4.61	0.000183
Calcium (S1)	Calcium decay time	MYH7 R403L	Control - Combination	0.25	1.78	0.0405	46	6.18	9.32e-07
Calcium (S1)	Calcium decay time	MYH7 R403L	Palmitate - Oleate	0.0751	1.19	0.0432	46	1.74	0.315
Calcium (S1)	Calcium decay time	MYH7 R403L	Palmitate - Combination	0.138	1.38	0.0432	46	3.21	0.0126
Calcium (S1)	Calcium decay time	MYH7 R403L	Oleate - Combination	0.0634	1.16	0.0386	46	1.64	0.366
Calcium (S1)	Cell area	MYH7 ISO	Control - Palmitate	0.0556	1.14	0.03	47.3	1.86	0.261
Calcium (S1)	Cell area	MYH7 ISO	Control - Oleate	0.0594	1.15	0.0284	46.6	2.09	0.172
Calcium (S1)	Cell area	MYH7 ISO	Control - Combination	0.0588	1.14	0.0298	46.5	1.97	0.214
Calcium (S1)	Cell area	MYH7 ISO	Palmitate - Oleate	0.00375	1.01	0.0274	47	0.14	0.999
Calcium (S1)	Cell area	MYH7 ISO	Palmitate - Combination	0.00319	1.01	0.0289	46.9	0.11	1
Calcium (S1)	Cell area	MYH7 ISO	Oleate - Combination	-0.000565	0.999	0.0273	46.1	-0.02	1
Calcium (S1)	Cell area	MYH7 R403L	Control - Palmitate	-0.00811	0.981	0.0385	45.7	-0.21	0.997
Calcium (S1)	Cell area	MYH7 R403L	Control - Oleate	0.0066	1.02	0.0347	45.2	0.19	0.998
Calcium (S1)	Cell area	MYH7 R403L	Control - Combination	0.0604	1.15	0.0346	44.8	1.75	0.312
Calcium (S1)	Cell area	MYH7 R403L	Palmitate - Oleate	0.0147	1.03	0.037	45.4	0.4	0.978
Calcium (S1)	Cell area	MYH7 R403L	Palmitate - Combination	0.0685	1.17	0.0369	45.1	1.86	0.261
Calcium (S1)	Cell area	MYH7 R403L	Oleate - Combination	0.0538	1.13	0.0329	44.4	1.64	0.369
Calcium (S1)	Nucleus area (S1)	MYH7 ISO	Control - Palmitate	0.11	1.29	0.0212	46.8	5.21	2.44e-05
Calcium (S1)	Nucleus area (S1)	MYH7 ISO	Control - Oleate	0.0762	1.19	0.0201	46.4	3.79	0.00238
Calcium (S1)	Nucleus area (S1)	MYH7 ISO	Control - Combination	0.0821	1.21	0.0211	46.3	3.89	0.00174
Calcium (S1)	Nucleus area (S1)	MYH7 ISO	Palmitate - Oleate	-0.034	0.925	0.0194	46.7	-1.76	0.307
Calcium (S1)	Nucleus area (S1)	MYH7 ISO	Palmitate - Combination	-0.0281	0.937	0.0204	46.6	-1.37	0.522
Calcium (S1)	Nucleus area (S1)	MYH7 ISO	Oleate - Combination	0.00599	1.01	0.0193	46.1	0.31	0.99
Calcium (S1)	Nucleus area (S1)	MYH7 R403L	Control - Palmitate	0.0742	1.19	0.0273	45.8	2.72	0.0439
Calcium (S1)	Nucleus area (S1)	MYH7 R403L	Control - Oleate	0.0648	1.16	0.0246	45.5	2.64	0.0537
Calcium (S1)	Nucleus area (S1)	MYH7 R403L	Control - Combination	0.0734	1.18	0.0245	45.2	2.99	0.0226
Calcium (S1)	Nucleus area (S1)	MYH7 R403L	Palmitate - Oleate	-0.00941	0.979	0.0262	45.6	-0.36	0.984
Calcium (S1)	Nucleus area (S1)	MYH7 R403L	Palmitate - Combination	-0.000831	0.998	0.0262	45.4	-0.03	1
Calcium (S1)	Nucleus area (S1)	MYH7 R403L	Oleate - Combination	0.00858	1.02	0.0234	45	0.37	0.983
Calcium (S1)	N/C ratio	MYH7 ISO	Control - Palmitate	0.0545	1.13	0.0376	46.7	1.45	0.476
Calcium (S1)	N/C ratio	MYH7 ISO	Control - Oleate	0.0165	1.04	0.0357	46.3	0.46	0.967
Calcium (S1)	N/C ratio	MYH7 ISO	Control - Combination	0.0235	1.06	0.0375	46.3	0.63	0.923
Calcium (S1)	N/C ratio	MYH7 ISO	Palmitate - Oleate	-0.0379	0.916	0.0344	46.5	-1.1	0.69
Calcium (S1)	N/C ratio	MYH7 ISO	Palmitate - Combination	-0.031	0.931	0.0363	46.5	-0.85	0.828
Calcium (S1)	N/C ratio	MYH7 ISO	Oleate - Combination	0.00697	1.02	0.0343	46.1	0.2	0.997
Calcium (S1)	N/C ratio	MYH7 R403L	Control - Palmitate	0.0823	1.21	0.0485	45.8	1.7	0.337
Calcium (S1)	N/C ratio	MYH7 R403L	Control - Oleate	0.058	1.14	0.0437	45.6	1.33	0.55
Calcium (S1)	N/C ratio	MYH7 R403L	Control - Combination	0.0128	1.03	0.0436	45.4	0.29	0.991
Calcium (S1)	N/C ratio	MYH7 R403L	Palmitate - Oleate	-0.0243	0.946	0.0466	45.7	-0.52	0.954
Calcium (S1)	N/C ratio	MYH7 R403L	Palmitate - Combination	-0.0695	0.852	0.0466	45.5	-1.49	0.451
Calcium (S1)	N/C ratio	MYH7 R403L	Oleate - Combination	-0.0452	0.901	0.0416	45.2	-1.09	0.699
Contraction (S2)	Contraction amplitude	MYH7 ISO	Control - Palmitate	0.281	1.91	0.154	19.5	1.82	0.295
Contraction (S2)	Contraction amplitude	MYH7 ISO	Control - Oleate	0.364	2.31	0.177	21.4	2.05	0.2
Contraction (S2)	Contraction amplitude	MYH7 ISO	Control - Combination	0.0635	1.16	0.139	19.8	0.46	0.967
Contraction (S2)	Contraction amplitude	MYH7 ISO	Palmitate - Oleate	0.0829	1.21	0.177	21.4	0.47	0.965
Contraction (S2)	Contraction amplitude	MYH7 ISO	Palmitate - Combination	-0.217	0.606	0.139	19.8	-1.57	0.42
Contraction (S2)	Contraction amplitude	MYH7 ISO	Oleate - Combination	-0.3	0.501	0.164	22.1	-1.84	0.284
Contraction (S2)	Contraction amplitude	MYH7 R403L	Control - Palmitate	0.258	1.81	0.155	19.5	1.67	0.367
Contraction (S2)	Contraction amplitude	MYH7 R403L	Control - Oleate	0.164	1.46	0.173	19.5	0.95	0.778
Contraction (S2)	Contraction amplitude	MYH7 R403L	Control - Combination	0.172	1.49	0.164	19.5	1.05	0.723
Contraction (S2)	Contraction amplitude	MYH7 R403L	Palmitate - Oleate	-0.0936	0.806	0.134	19.7	-0.7	0.897
Contraction (S2)	Contraction amplitude	MYH7 R403L	Palmitate - Combination	-0.0857	0.821	0.123	19.9	-0.7	0.897
Contraction (S2)	Contraction amplitude	MYH7 R403L	Oleate - Combination	0.00797	1.02	0.145	19.7	0.05	1
Contraction (S2)	Contraction rise time	MYH7 ISO	Control - Palmitate	0.123	1.33	0.0578	19.2	2.12	0.182
Contraction (S2)	Contraction rise time	MYH7 ISO	Control - Oleate	0.0685	1.17	0.0671	22.1	1.02	0.739
Contraction (S2)	Contraction rise time	MYH7 ISO	Control - Combination	0.0811	1.21	0.052	19.6	1.56	0.424
Contraction (S2)	Contraction rise time	MYH7 ISO	Palmitate - Oleate	-0.054	0.883	0.0671	22.2	-0.81	0.851
Contraction (S2)	Contraction rise time	MYH7 ISO	Palmitate - Combination	-0.0415	0.909	0.0521	19.7	-0.8	0.855
Contraction (S2)	Contraction rise time	MYH7 ISO	Oleate - Combination	0.0126	1.03	0.0622	23.1	0.2	0.997
Contraction (S2)	Contraction rise time	MYH7 R403L	Control - Palmitate	0.175	1.5	0.0579	19.3	3.02	0.0322
Contraction (S2)	Contraction rise time	MYH7 R403L	Control - Oleate	0.158	1.44	0.0647	19.2	2.44	0.103
Contraction (S2)	Contraction rise time	MYH7 R403L	Control - Combination	0.181	1.52	0.0614	19.3	2.94	0.0381
Contraction (S2)	Contraction rise time	MYH7 R403L	Palmitate - Oleate	-0.0175	0.961	0.0503	19.6	-0.35	0.985
Contraction (S2)	Contraction rise time	MYH7 R403L	Palmitate - Combination	0.00555	1.01	0.0461	19.8	0.12	0.999
Contraction (S2)	Contraction rise time	MYH7 R403L	Oleate - Combination	0.023	1.05	0.0543	19.6	0.42	0.974
Contraction (S2)	Contraction decay time	MYH7 ISO	Control - Palmitate	0.143	1.39	0.073	19.4	1.96	0.235
Contraction (S2)	Contraction decay time	MYH7 ISO	Control - Oleate	0.114	1.3	0.0839	21.6	1.36	0.538
Contraction (S2)	Contraction decay time	MYH7 ISO	Control - Combination	0.12	1.32	0.0656	19.7	1.83	0.289
Contraction (S2)	Contraction decay time	MYH7 ISO	Palmitate - Oleate	-0.0294	0.934	0.084	21.6	-0.35	0.985
Contraction (S2)	Contraction decay time	MYH7 ISO	Palmitate - Combination	-0.0232	0.948	0.0657	19.8	-0.35	0.984
Contraction (S2)	Contraction decay time	MYH7 ISO	Oleate - Combination	0.00624	1.01	0.0776	22.3	0.08	1
Contraction (S2)	Contraction decay time	MYH7 R403L	Control - Palmitate	0.121	1.32	0.0731	19.5	1.65	0.375
Contraction (S2)	Contraction decay time	MYH7 R403L	Control - Oleate	0.0846	1.22	0.0817	19.4	1.04	0.731
Contraction (S2)	Contraction decay time	MYH7 R403L	Control - Combination	0.17	1.48	0.0775	19.5	2.2	0.159
Contraction (S2)	Contraction decay time	MYH7 R403L	Palmitate - Oleate	-0.0361	0.92	0.0635	19.7	-0.57	0.94
Contraction (S2)	Contraction decay time	MYH7 R403L	Palmitate - Combination	0.0498	1.12	0.0581	19.9	0.86	0.827
Contraction (S2)	Contraction decay time	MYH7 R403L	Oleate - Combination	0.0858	1.22	0.0685	19.7	1.25	0.602
Contraction (S2)	Nucleus area (S2)	MYH7 ISO	Control - Palmitate	0.0327	1.08	0.0362	17.7	0.9	0.803
Contraction (S2)	Nucleus area (S2)	MYH7 ISO	Control - Oleate	0.138	1.37	0.0463	28.4	2.99	0.0277
Contraction (S2)	Nucleus area (S2)	MYH7 ISO	Control - Combination	-0.00357	0.992	0.033	18.5	-0.11	1
Contraction (S2)	Nucleus area (S2)	MYH7 ISO	Palmitate - Oleate	0.105	1.27	0.0464	28.7	2.28	0.128
Contraction (S2)	Nucleus area (S2)	MYH7 ISO	Palmitate - Combination	-0.0363	0.92	0.0331	18.9	-1.1	0.696
Contraction (S2)	Nucleus area (S2)	MYH7 ISO	Oleate - Combination	-0.142	0.721	0.0439	31.6	-3.23	0.0146
Contraction (S2)	Nucleus area (S2)	MYH7 R403L	Control - Palmitate	0.0289	1.07	0.0364	17.9	0.8	0.855
Contraction (S2)	Nucleus area (S2)	MYH7 R403L	Control - Oleate	0.0728	1.18	0.0405	17.8	1.8	0.306
Contraction (S2)	Nucleus area (S2)	MYH7 R403L	Control - Combination	0.0837	1.21	0.0386	18	2.17	0.169
Contraction (S2)	Nucleus area (S2)	MYH7 R403L	Palmitate - Oleate	0.0439	1.11	0.0319	18.9	1.37	0.53
Contraction (S2)	Nucleus area (S2)	MYH7 R403L	Palmitate - Combination	0.0548	1.13	0.0295	19.3	1.86	0.277
Contraction (S2)	Nucleus area (S2)	MYH7 R403L	Oleate - Combination	0.0109	1.03	0.0344	18.8	0.32	0.989
Contraction (S2)	Bodipy intensity	MYH7 ISO	Control - Palmitate	0.0298	1.07	0.0365	19.4	0.82	0.846
Contraction (S2)	Bodipy intensity	MYH7 ISO	Control - Oleate	-0.333	0.465	0.0419	21.6	-7.94	4.38e-07
Contraction (S2)	Bodipy intensity	MYH7 ISO	Control - Combination	0.0139	1.03	0.0328	19.7	0.42	0.974
Contraction (S2)	Bodipy intensity	MYH7 ISO	Palmitate - Oleate	-0.363	0.434	0.0419	21.6	-8.64	1.05e-07
Contraction (S2)	Bodipy intensity	MYH7 ISO	Palmitate - Combination	-0.0159	0.964	0.0328	19.8	-0.48	0.962
Contraction (S2)	Bodipy intensity	MYH7 ISO	Oleate - Combination	0.347	2.22	0.0388	22.3	8.94	4.5e-08
Contraction (S2)	Bodipy intensity	MYH7 R403L	Control - Palmitate	0.0379	1.09	0.0365	19.5	1.04	0.73
Contraction (S2)	Bodipy intensity	MYH7 R403L	Control - Oleate	-0.204	0.626	0.0408	19.4	-4.99	0.000409
Contraction (S2)	Bodipy intensity	MYH7 R403L	Control - Combination	-0.0125	0.972	0.0387	19.5	-0.32	0.988
Contraction (S2)	Bodipy intensity	MYH7 R403L	Palmitate - Oleate	-0.241	0.574	0.0317	19.7	-7.61	1.55e-06
Contraction (S2)	Bodipy intensity	MYH7 R403L	Palmitate - Combination	-0.0504	0.89	0.029	19.9	-1.74	0.332
Contraction (S2)	Bodipy intensity	MYH7 R403L	Oleate - Combination	0.191	1.55	0.0342	19.7	5.58	0.000107
