## Supplementary Table 5 for "CardioShift: Resolving cell-to-cell functional heterogeneity in hiPSC-derived cardiomyocytes from high-throughput single-cell imaging"

### Sheet: Blad1
Supplementary Table 5. Functional subpopulations: profiles, composition and well-level tests.
(A) Cluster centres in original units and cluster sizes. (B) Number and percentage of cells per cluster for each condition and cell line, the median percentage across wells and the change from control. (C) Kruskal-Wallis tests of the per-well cluster percentage across conditions, per cell line and cluster, with Dunn post hoc tests against control (Holm adjustment). Calcium clusters are numbered b…
(A)
Session	Cluster	Cells	Ca amplitude (a.u.)	CTD50 (ms)	CTD90 (ms)	Ca rise time (ms)	Ca decay time (ms)	Cell area (um2)	Nucleus area (um2)	N/C ratio	Contraction amplitude (a.u.)	Contraction rise time (ms)	Contraction decay time (ms)	BODIPY intensity (a.u.)
Calcium (S1)	1	13328	0.247	472	769	228	414	871	132	0.297
Calcium (S1)	2	13637	0.368	371	638	192	323	760	128	0.291
Calcium (S1)	3	4328	0.248	557	846	126	609	784	174	0.401
Contraction (S2)	1	2373							104		0.00571	231	298	3.91
Contraction (S2)	2	7856							89.4		0.00198	132	159	3.66
Contraction (S2)	3	482							67.9		0.00254	137	194	9.77
(B)
Session	Cell line	Condition	Cluster	Cells	% of cells	Median % per well	Wells	Change vs control (percentage points)
Calcium (S1)	MYH7 ISO	Control	1	1370	38.9	23.1	7	0
Calcium (S1)	MYH7 ISO	Control	2	1347	38.3	18.3	7	0
Calcium (S1)	MYH7 ISO	Control	3	801	22.8	0	7	0
Calcium (S1)	MYH7 ISO	Palmitate	1	2335	71	72.3	8	32.1
Calcium (S1)	MYH7 ISO	Palmitate	2	543	16.5	7	8	-21.8
Calcium (S1)	MYH7 ISO	Palmitate	3	409	12.4	7.2	8	-10.4
Calcium (S1)	MYH7 ISO	Oleate	1	3039	53.8	53.7	10	14.9
Calcium (S1)	MYH7 ISO	Oleate	2	2549	45.1	46.3	10	6.8
Calcium (S1)	MYH7 ISO	Oleate	3	60	1.1	0	10	-21.7
Calcium (S1)	MYH7 ISO	Combination	1	712	15.1	6.4	8	-23.8
Calcium (S1)	MYH7 ISO	Combination	2	3997	84.6	93.6	8	46.3
Calcium (S1)	MYH7 ISO	Combination	3	13	0.3	0	8	-22.5
Calcium (S1)	MYH7 R403L	Control	1	647	21.6	26.1	5	0
Calcium (S1)	MYH7 R403L	Control	2	43	1.4	0.6	5	0
Calcium (S1)	MYH7 R403L	Control	3	2305	77	73.2	5	0
Calcium (S1)	MYH7 R403L	Palmitate	1	1403	64.2	69.8	4	42.6
Calcium (S1)	MYH7 R403L	Palmitate	2	311	14.2	7.1	4	12.8
Calcium (S1)	MYH7 R403L	Palmitate	3	471	21.6	14.7	4	-55.4
Calcium (S1)	MYH7 R403L	Oleate	1	2771	67	67.5	6	45.4
Calcium (S1)	MYH7 R403L	Oleate	2	1185	28.7	30.3	6	27.3
Calcium (S1)	MYH7 R403L	Oleate	3	178	4.3	1.1	6	-72.7
Calcium (S1)	MYH7 R403L	Combination	1	1051	21.9	12.8	6	0.3
Calcium (S1)	MYH7 R403L	Combination	2	3662	76.2	87.1	6	74.8
Calcium (S1)	MYH7 R403L	Combination	3	91	1.9	0.1	6	-75.1
Contraction (S2)	MYH7 ISO	Control	1	534	34.9	50.5	3	0
Contraction (S2)	MYH7 ISO	Control	2	994	65	49.3	3	0
Contraction (S2)	MYH7 ISO	Control	3	1	0.1	0	3	0
Contraction (S2)	MYH7 ISO	Palmitate	1	34	2.9	2.4	3	-32
Contraction (S2)	MYH7 ISO	Palmitate	2	1148	97.1	97.6	3	32.1
Contraction (S2)	MYH7 ISO	Palmitate	3	0	0	0	3	-0.1
Contraction (S2)	MYH7 ISO	Oleate	1	19	16.2	10.6	2	-18.7
Contraction (S2)	MYH7 ISO	Oleate	2	36	30.8	36.9	2	-34.2
Contraction (S2)	MYH7 ISO	Oleate	3	62	53	52.6	2	52.9
Contraction (S2)	MYH7 ISO	Combination	1	277	17.1	20	5	-17.8
Contraction (S2)	MYH7 ISO	Combination	2	1320	81.3	78.9	5	16.3
Contraction (S2)	MYH7 ISO	Combination	3	26	1.6	0.2	5	1.5
Contraction (S2)	MYH7 R403L	Control	1	747	67.2	61.5	2	0
Contraction (S2)	MYH7 R403L	Control	2	363	32.6	38.3	2	0
Contraction (S2)	MYH7 R403L	Control	3	2	0.2	0.2	2	0
Contraction (S2)	MYH7 R403L	Palmitate	1	246	10.4	10.4	6	-56.8
Contraction (S2)	MYH7 R403L	Palmitate	2	2127	89.5	89.4	6	56.9
Contraction (S2)	MYH7 R403L	Palmitate	3	3	0.1	0	6	-0.1
Contraction (S2)	MYH7 R403L	Oleate	1	235	23.4	17.3	3	-43.8
Contraction (S2)	MYH7 R403L	Oleate	2	425	42.3	44.1	3	9.7
Contraction (S2)	MYH7 R403L	Oleate	3	345	34.3	40.6	3	34.1
Contraction (S2)	MYH7 R403L	Combination	1	281	15.9	10.5	4	-51.3
Contraction (S2)	MYH7 R403L	Combination	2	1443	81.7	86.6	4	49.1
Contraction (S2)	MYH7 R403L	Combination	3	43	2.4	2.9	4	2.2
(C)
Session	Cell line	Cluster	Wells	Kruskal-Wallis chi2	KW P	Dunn vs control (Holm-adjusted P)
Calcium (S1)	MYH7 R403L	1	21	10.05	0.0181	Combination - Control: P.adj = 0.958; Control - Oleate: P.adj = 0.116; Control - Palmitate: P.adj = 0.095
Calcium (S1)	MYH7 R403L	2	21	13.9	0.00304	Combination - Control: P.adj = 0.002; Control - Oleate: P.adj = 0.070; Control - Palmitate: P.adj = 0.717
Calcium (S1)	MYH7 R403L	3	21	15	0.00182	Combination - Control: P.adj = 0.001; Control - Oleate: P.adj = 0.027; Control - Palmitate: P.adj = 0.497
Calcium (S1)	MYH7 ISO	1	33	16.97	0.000716	Combination - Control: P.adj = 0.223; Control - Oleate: P.adj = 0.405; Control - Palmitate: P.adj = 0.147
Calcium (S1)	MYH7 ISO	2	33	17.82	0.000479	Combination - Control: P.adj = 0.024; Control - Oleate: P.adj = 0.502; Control - Palmitate: P.adj = 0.501
Calcium (S1)	MYH7 ISO	3	33	7.34	0.0619	Combination - Control: P.adj = 0.792; Control - Oleate: P.adj = 0.683; Control - Palmitate: P.adj = 0.896
Contraction (S2)	MYH7 R403L	1	15	5.95	0.114	Combination - Control: P.adj = 0.194; Control - Oleate: P.adj = 0.823; Control - Palmitate: P.adj = 0.135
Contraction (S2)	MYH7 R403L	2	15	9.75	0.0208	Combination - Control: P.adj = 0.283; Control - Oleate: P.adj = 0.838; Control - Palmitate: P.adj = 0.088
Contraction (S2)	MYH7 R403L	3	15	12.53	0.00577	Combination - Control: P.adj = 0.879; Control - Oleate: P.adj = 0.245; Control - Palmitate: P.adj = 0.457
Contraction (S2)	MYH7 ISO	1	13	2	0.573	Combination - Control: P.adj = 1.000; Control - Oleate: P.adj = 1.000; Control - Palmitate: P.adj = 1.000
Contraction (S2)	MYH7 ISO	2	13	5.91	0.116	Combination - Control: P.adj = 0.743; Control - Oleate: P.adj = 0.585; Control - Palmitate: P.adj = 0.884
Contraction (S2)	MYH7 ISO	3	13	7.3	0.063	Combination - Control: P.adj = 1.000; Control - Oleate: P.adj = 0.183; Control - Palmitate: P.adj = 0.569
