## Supplementary Table 6 for "CardioShift: Resolving cell-to-cell functional heterogeneity in hiPSC-derived cardiomyocytes from high-throughput single-cell imaging"

### Sheet: Blad1
Supplementary Table 6. Condition effects within clusters.
Condition effect tested separately within each cluster with parameter ~ condition + cell line + (1 | well) on log10-transformed values (Kruskal-Wallis on well means where the mixed model could not be estimated). Means are estimated marginal means back-transformed to original units, averaged over cell line, with Dunnett-adjusted contrasts against control. Because the parameters were also clusterin…
Session	Parameter	Cluster	Cells	Wells	P (condition)	Method	Condition	Mean (original units)	% vs control	Dunnett P vs control
Calcium (S1)	Calcium amplitude	1	13328	53	0.0505	mixed model	Control	0.217	0
Calcium (S1)	Calcium amplitude	1	13328	53	0.0505	mixed model	Palmitate	0.199	-8.4	0.638
Calcium (S1)	Calcium amplitude	1	13328	53	0.0505	mixed model	Oleate	0.237	9	0.606
Calcium (S1)	Calcium amplitude	1	13328	53	0.0505	mixed model	Combination	0.25	15	0.296
Calcium (S1)	Calcium amplitude	2	13637	52	0.0413	mixed model	Control	0.387	0
Calcium (S1)	Calcium amplitude	2	13637	52	0.0413	mixed model	Palmitate	0.309	-20	0.0767
Calcium (S1)	Calcium amplitude	2	13637	52	0.0413	mixed model	Oleate	0.324	-16.2	0.161
Calcium (S1)	Calcium amplitude	2	13637	52	0.0413	mixed model	Combination	0.37	-4.2	0.919
Calcium (S1)	Calcium amplitude	3	4328	31	0.297	mixed model	Control	0.245	0
Calcium (S1)	Calcium amplitude	3	4328	31	0.297	mixed model	Palmitate	0.217	-11.5	0.665
Calcium (S1)	Calcium amplitude	3	4328	31	0.297	mixed model	Oleate	0.279	13.9	0.69
Calcium (S1)	Calcium amplitude	3	4328	31	0.297	mixed model	Combination	0.257	4.9	0.965
Calcium (S1)	Calcium CTD50	1	13328	53	1.8e-08	mixed model	Control	548	0
Calcium (S1)	Calcium CTD50	1	13328	53	1.8e-08	mixed model	Palmitate	472	-13.9	0.000515
Calcium (S1)	Calcium CTD50	1	13328	53	1.8e-08	mixed model	Oleate	455	-17	4.52e-06
Calcium (S1)	Calcium CTD50	1	13328	53	1.8e-08	mixed model	Combination	426	-22.3	1.13e-08
Calcium (S1)	Calcium CTD50	2	13637	52	4.26e-05	mixed model	Control	393	0
Calcium (S1)	Calcium CTD50	2	13637	52	4.26e-05	mixed model	Palmitate	399	1.3	0.899
Calcium (S1)	Calcium CTD50	2	13637	52	4.26e-05	mixed model	Oleate	399	1.3	0.891
Calcium (S1)	Calcium CTD50	2	13637	52	4.26e-05	mixed model	Combination	362	-8	0.00591
Calcium (S1)	Calcium CTD50	3	4328	31	8.39e-06	mixed model	Control	560	0
Calcium (S1)	Calcium CTD50	3	4328	31	8.39e-06	mixed model	Palmitate	469	-16.4	3.06e-05
Calcium (S1)	Calcium CTD50	3	4328	31	8.39e-06	mixed model	Oleate	473	-15.6	0.000303
Calcium (S1)	Calcium CTD50	3	4328	31	8.39e-06	mixed model	Combination	482	-14.1	0.00431
Calcium (S1)	Calcium CTD90	1	13328	53	4.77e-05	mixed model	Control	805	0
Calcium (S1)	Calcium CTD90	1	13328	53	4.77e-05	mixed model	Palmitate	794	-1.4	0.805
Calcium (S1)	Calcium CTD90	1	13328	53	4.77e-05	mixed model	Oleate	747	-7.3	0.000636
Calcium (S1)	Calcium CTD90	1	13328	53	4.77e-05	mixed model	Combination	745	-7.4	0.00099
Calcium (S1)	Calcium CTD90	2	13637	52	6.35e-05	mixed model	Control	661	0
Calcium (S1)	Calcium CTD90	2	13637	52	6.35e-05	mixed model	Palmitate	687	4	0.161
Calcium (S1)	Calcium CTD90	2	13637	52	6.35e-05	mixed model	Oleate	662	0.2	0.998
Calcium (S1)	Calcium CTD90	2	13637	52	6.35e-05	mixed model	Combination	631	-4.5	0.0596
Calcium (S1)	Calcium CTD90	3	4328	31	0.00178	mixed model	Control	845	0
Calcium (S1)	Calcium CTD90	3	4328	31	0.00178	mixed model	Palmitate	831	-1.6	0.607
Calcium (S1)	Calcium CTD90	3	4328	31	0.00178	mixed model	Oleate	792	-6.3	0.00351
Calcium (S1)	Calcium CTD90	3	4328	31	0.00178	mixed model	Combination	799	-5.4	0.0369
Calcium (S1)	Calcium rise time	1	13328	53	1.05e-05	mixed model	Control	244	0
Calcium (S1)	Calcium rise time	1	13328	53	1.05e-05	mixed model	Palmitate	210	-13.9	1.44e-05
Calcium (S1)	Calcium rise time	1	13328	53	1.05e-05	mixed model	Oleate	234	-3.9	0.345
Calcium (S1)	Calcium rise time	1	13328	53	1.05e-05	mixed model	Combination	222	-9	0.00656
Calcium (S1)	Calcium rise time	2	13637	52	2.85e-06	mixed model	Control	140	0
Calcium (S1)	Calcium rise time	2	13637	52	2.85e-06	mixed model	Palmitate	151	7.6	0.55
Calcium (S1)	Calcium rise time	2	13637	52	2.85e-06	mixed model	Oleate	190	34.9	3.4e-05
Calcium (S1)	Calcium rise time	2	13637	52	2.85e-06	mixed model	Combination	185	31.8	0.000188
Calcium (S1)	Calcium rise time	3	4328	31	0.00304	mixed model	Control	118	0
Calcium (S1)	Calcium rise time	3	4328	31	0.00304	mixed model	Palmitate	145	22.7	0.00692
Calcium (S1)	Calcium rise time	3	4328	31	0.00304	mixed model	Oleate	144	22.5	0.0268
Calcium (S1)	Calcium rise time	3	4328	31	0.00304	mixed model	Combination	138	17.1	0.23
Calcium (S1)	Calcium decay time	1	13328	53	8.17e-06	mixed model	Control	450	0
Calcium (S1)	Calcium decay time	1	13328	53	8.17e-06	mixed model	Palmitate	446	-0.9	0.984
Calcium (S1)	Calcium decay time	1	13328	53	8.17e-06	mixed model	Oleate	382	-15.1	0.000449
Calcium (S1)	Calcium decay time	1	13328	53	8.17e-06	mixed model	Combination	380	-15.5	0.000607
Calcium (S1)	Calcium decay time	2	13637	52	3.68e-06	mixed model	Control	401	0
Calcium (S1)	Calcium decay time	2	13637	52	3.68e-06	mixed model	Palmitate	398	-0.6	0.994
Calcium (S1)	Calcium decay time	2	13637	52	3.68e-06	mixed model	Oleate	345	-13.7	0.0109
Calcium (S1)	Calcium decay time	2	13637	52	3.68e-06	mixed model	Combination	318	-20.6	7.26e-05
Calcium (S1)	Calcium decay time	3	4328	31	1.13e-05	mixed model	Control	603	0
Calcium (S1)	Calcium decay time	3	4328	31	1.13e-05	mixed model	Palmitate	541	-10.4	0.00223
Calcium (S1)	Calcium decay time	3	4328	31	1.13e-05	mixed model	Oleate	509	-15.7	3.92e-05
Calcium (S1)	Calcium decay time	3	4328	31	1.13e-05	mixed model	Combination	519	-14	0.00116
Calcium (S1)	Cell area	1	13328	53	0.000145	mixed model	Control	587	0
Calcium (S1)	Cell area	1	13328	53	0.000145	mixed model	Palmitate	574	-2.3	0.962
Calcium (S1)	Cell area	1	13328	53	0.000145	mixed model	Oleate	561	-4.4	0.837
Calcium (S1)	Cell area	1	13328	53	0.000145	mixed model	Combination	417	-29	0.000263
Calcium (S1)	Cell area	2	13637	52	0.00356	mixed model	Control	539	0
Calcium (S1)	Cell area	2	13637	52	0.00356	mixed model	Palmitate	395	-26.7	0.0063
Calcium (S1)	Cell area	2	13637	52	0.00356	mixed model	Oleate	496	-8.1	0.626
Calcium (S1)	Cell area	2	13637	52	0.00356	mixed model	Combination	513	-4.8	0.866
Calcium (S1)	Cell area	3	4328	31	0.00833	mixed model	Control	528	0
Calcium (S1)	Cell area	3	4328	31	0.00833	mixed model	Palmitate	530	0.3	0.999
Calcium (S1)	Cell area	3	4328	31	0.00833	mixed model	Oleate	363	-31.3	0.0105
Calcium (S1)	Cell area	3	4328	31	0.00833	mixed model	Combination	433	-18	0.485
Calcium (S1)	Nucleus area (S1)	1	13328	53	0.000662	mixed model	Control	122	0
Calcium (S1)	Nucleus area (S1)	1	13328	53	0.000662	mixed model	Palmitate	104	-14.7	0.00143
Calcium (S1)	Nucleus area (S1)	1	13328	53	0.000662	mixed model	Oleate	119	-2.2	0.872
Calcium (S1)	Nucleus area (S1)	1	13328	53	0.000662	mixed model	Combination	119	-2.6	0.865
Calcium (S1)	Nucleus area (S1)	2	13637	52	9.9e-06	mixed model	Control	139	0
Calcium (S1)	Nucleus area (S1)	2	13637	52	9.9e-06	mixed model	Palmitate	103	-26	1.56e-06
Calcium (S1)	Nucleus area (S1)	2	13637	52	9.9e-06	mixed model	Oleate	113	-19	0.000133
Calcium (S1)	Nucleus area (S1)	2	13637	52	9.9e-06	mixed model	Combination	114	-18.5	0.000235
Calcium (S1)	Nucleus area (S1)	3	4328	31	0.155	mixed model	Control	148	0
Calcium (S1)	Nucleus area (S1)	3	4328	31	0.155	mixed model	Palmitate	149	0.3	0.998
Calcium (S1)	Nucleus area (S1)	3	4328	31	0.155	mixed model	Oleate	160	7.7	0.461
Calcium (S1)	Nucleus area (S1)	3	4328	31	0.155	mixed model	Combination	171	15.6	0.202
Calcium (S1)	N/C ratio	1	13328	53	4.49e-06	mixed model	Control	0.209	0
Calcium (S1)	N/C ratio	1	13328	53	4.49e-06	mixed model	Palmitate	0.181	-13.2	0.197
Calcium (S1)	N/C ratio	1	13328	53	4.49e-06	mixed model	Oleate	0.213	1.9	0.976
Calcium (S1)	N/C ratio	1	13328	53	4.49e-06	mixed model	Combination	0.288	37.7	0.000883
Calcium (S1)	N/C ratio	2	13637	52	0.124	mixed model	Control	0.266	0
Calcium (S1)	N/C ratio	2	13637	52	0.124	mixed model	Palmitate	0.267	0.3	1
Calcium (S1)	N/C ratio	2	13637	52	0.124	mixed model	Oleate	0.231	-13.1	0.41
Calcium (S1)	N/C ratio	2	13637	52	0.124	mixed model	Combination	0.223	-16.2	0.246
Calcium (S1)	N/C ratio	3	4328	31	0.00104	mixed model	Control	0.283	0
Calcium (S1)	N/C ratio	3	4328	31	0.00104	mixed model	Palmitate	0.285	0.7	0.998
Calcium (S1)	N/C ratio	3	4328	31	0.00104	mixed model	Oleate	0.45	59	0.00149
Calcium (S1)	N/C ratio	3	4328	31	0.00104	mixed model	Combination	0.4	41.2	0.107
Contraction (S2)	Contraction amplitude	1	2373	26	0.194	mixed model	Control	0.00394	0
Contraction (S2)	Contraction amplitude	1	2373	26	0.194	mixed model	Palmitate	0.00345	-12.4	0.879
Contraction (S2)	Contraction amplitude	1	2373	26	0.194	mixed model	Oleate	0.00546	38.4	0.543
Contraction (S2)	Contraction amplitude	1	2373	26	0.194	mixed model	Combination	0.00477	20.9	0.759
Contraction (S2)	Contraction amplitude	2	7856	28	0.215	mixed model	Control	0.00151	0
Contraction (S2)	Contraction amplitude	2	7856	28	0.215	mixed model	Palmitate	0.00121	-19.9	0.545
Contraction (S2)	Contraction amplitude	2	7856	28	0.215	mixed model	Oleate	0.0012	-20.8	0.608
Contraction (S2)	Contraction amplitude	2	7856	28	0.215	mixed model	Combination	0.00161	6.5	0.958
Contraction (S2)	Contraction amplitude	3	482	16	0.435	Kruskal-Wallis on well means	Control	0.000627	0
Contraction (S2)	Contraction amplitude	3	482	16	0.435	Kruskal-Wallis on well means	Palmitate	0.00124	97
Contraction (S2)	Contraction amplitude	3	482	16	0.435	Kruskal-Wallis on well means	Oleate	0.00124	97.7
Contraction (S2)	Contraction amplitude	3	482	16	0.435	Kruskal-Wallis on well means	Combination	0.00198	215.9
Contraction (S2)	Contraction rise time	1	2373	26	0.0376	mixed model	Control	216	0
Contraction (S2)	Contraction rise time	1	2373	26	0.0376	mixed model	Palmitate	180	-16.8	0.148
Contraction (S2)	Contraction rise time	1	2373	26	0.0376	mixed model	Oleate	170	-21	0.0981
Contraction (S2)	Contraction rise time	1	2373	26	0.0376	mixed model	Combination	171	-20.8	0.0487
Contraction (S2)	Contraction rise time	2	7856	28	0.106	mixed model	Control	137	0
Contraction (S2)	Contraction rise time	2	7856	28	0.106	mixed model	Palmitate	121	-11.9	0.0879
Contraction (S2)	Contraction rise time	2	7856	28	0.106	mixed model	Oleate	125	-8.9	0.4
Contraction (S2)	Contraction rise time	2	7856	28	0.106	mixed model	Combination	123	-10.6	0.14
Contraction (S2)	Contraction rise time	3	482	16	0.136	Kruskal-Wallis on well means	Control	171	0
Contraction (S2)	Contraction rise time	3	482	16	0.136	Kruskal-Wallis on well means	Palmitate	172	0.5
Contraction (S2)	Contraction rise time	3	482	16	0.136	Kruskal-Wallis on well means	Oleate	131	-23.6
Contraction (S2)	Contraction rise time	3	482	16	0.136	Kruskal-Wallis on well means	Combination	126	-26.4
Contraction (S2)	Contraction decay time	1	2373	26	0.14	mixed model	Control	293	0
Contraction (S2)	Contraction decay time	1	2373	26	0.14	mixed model	Palmitate	269	-8.3	0.842
Contraction (S2)	Contraction decay time	1	2373	26	0.14	mixed model	Oleate	279	-4.6	0.966
Contraction (S2)	Contraction decay time	1	2373	26	0.14	mixed model	Combination	222	-24.2	0.146
Contraction (S2)	Contraction decay time	2	7856	28	0.155	mixed model	Control	162	0
Contraction (S2)	Contraction decay time	2	7856	28	0.155	mixed model	Palmitate	150	-6.9	0.672
Contraction (S2)	Contraction decay time	2	7856	28	0.155	mixed model	Oleate	152	-5.8	0.825
Contraction (S2)	Contraction decay time	2	7856	28	0.155	mixed model	Combination	138	-14.5	0.125
Contraction (S2)	Contraction decay time	3	482	16	0.836	Kruskal-Wallis on well means	Control	129	0
Contraction (S2)	Contraction decay time	3	482	16	0.836	Kruskal-Wallis on well means	Palmitate	147	14.7
Contraction (S2)	Contraction decay time	3	482	16	0.836	Kruskal-Wallis on well means	Oleate	174	35.5
Contraction (S2)	Contraction decay time	3	482	16	0.836	Kruskal-Wallis on well means	Combination	165	28.6
Contraction (S2)	Nucleus area (S2)	1	2373	26	0.0152	Kruskal-Wallis on well means	Control	88.5	0
Contraction (S2)	Nucleus area (S2)	1	2373	26	0.0152	Kruskal-Wallis on well means	Palmitate	108	21.8
Contraction (S2)	Nucleus area (S2)	1	2373	26	0.0152	Kruskal-Wallis on well means	Oleate	88.3	-0.2
Contraction (S2)	Nucleus area (S2)	1	2373	26	0.0152	Kruskal-Wallis on well means	Combination	89.9	1.6
Contraction (S2)	Nucleus area (S2)	2	7856	28	0.945	mixed model	Control	78.9	0
Contraction (S2)	Nucleus area (S2)	2	7856	28	0.945	mixed model	Palmitate	77.8	-1.4	0.98
Contraction (S2)	Nucleus area (S2)	2	7856	28	0.945	mixed model	Oleate	76.4	-3.2	0.923
Contraction (S2)	Nucleus area (S2)	2	7856	28	0.945	mixed model	Combination	76.7	-2.8	0.91
Contraction (S2)	Nucleus area (S2)	3	482	16	0.474	Kruskal-Wallis on well means	Control	63.5	0
Contraction (S2)	Nucleus area (S2)	3	482	16	0.474	Kruskal-Wallis on well means	Palmitate	28.5	-55.1
Contraction (S2)	Nucleus area (S2)	3	482	16	0.474	Kruskal-Wallis on well means	Oleate	60.3	-4.9
Contraction (S2)	Nucleus area (S2)	3	482	16	0.474	Kruskal-Wallis on well means	Combination	54	-15
Contraction (S2)	Bodipy intensity	1	2373	26	3.93e-09	mixed model	Control	3.71	0
Contraction (S2)	Bodipy intensity	1	2373	26	3.93e-09	mixed model	Palmitate	3.15	-15.2	0.00744
Contraction (S2)	Bodipy intensity	1	2373	26	3.93e-09	mixed model	Oleate	5.13	38.3	1.87e-05
Contraction (S2)	Bodipy intensity	1	2373	26	3.93e-09	mixed model	Combination	3.53	-4.8	0.627
Contraction (S2)	Bodipy intensity	2	7856	28	1.97e-07	mixed model	Control	3.55	0
Contraction (S2)	Bodipy intensity	2	7856	28	1.97e-07	mixed model	Palmitate	3.34	-5.9	0.511
Contraction (S2)	Bodipy intensity	2	7856	28	1.97e-07	mixed model	Oleate	4.85	36.5	2.59e-05
Contraction (S2)	Bodipy intensity	2	7856	28	1.97e-07	mixed model	Combination	3.54	-0.3	0.998
Contraction (S2)	Bodipy intensity	3	482	16	0.0236	Kruskal-Wallis on well means	Control	6.95	0
Contraction (S2)	Bodipy intensity	3	482	16	0.0236	Kruskal-Wallis on well means	Palmitate	7.19	3.6
Contraction (S2)	Bodipy intensity	3	482	16	0.0236	Kruskal-Wallis on well means	Oleate	9.66	39
Contraction (S2)	Bodipy intensity	3	482	16	0.0236	Kruskal-Wallis on well means	Combination	8.13	17.1
